# Plastic loss of motile cilia in the gills of *Polypterus* in response to high CO_2_ or terrestrial environments

**DOI:** 10.1101/2022.04.06.487418

**Authors:** Yuki Kimura, Nobuaki Nakamuta, Masato Nikaido

## Abstract

The evolutionary transition of vertebrates from water to land during the Devonian period was accompanied by major changes in animal respiratory systems in terms of physiology and morphology. Indeed, the fossil record of the early tetrapods has revealed the existence of internal gills, which are vestigial fish-like traits used underwater. However, the fossil record provides only limited data on the process of the evolutionary transition of gills from fish to early tetrapods. This study investigated the gills of *Polypterus senegalus*, a basal ray-finned/amphibious fish which shows many ancestral features of stem Osteichthyes. Based on scanning electron microscopy observations and transcriptome analysis, the existence of motile cilia in the gills was revealed which may create a flow on the gill surface leading to efficient ventilation or remove particles from the surface. Interestingly, these cilia were observed to disappear after rearing in terrestrial or high CO_2_ environments, which mimics the environmental changes in the Devonian period. The cilia re-appeared after being returned to the original aquatic environment. The ability of plastic changes of gills in *Polypterus* revealed in this study may allow them to survive in fluctuating environments, such as shallow swamps. The ancestor of Osteichthyes is expected to have possessed such plasticity in the gills, which may be one of the driving forces behind the transition of vertebrates from water to land.
