## Supplemental table1 for "Plastic loss of motile cilia in the gills of *Polypterus* in response to high CO_2_ or terrestrial environments"

### Sheet: Sheet1
Used for	Condition	Total length (cm)	Body weight (g)	antibody1	antibody2
RNA-seq	control	8.25	4.53
RNA-seq	control	7.95	3.73
RNA-seq	control	9.05	3.8
RNA-seq	terrestrial	8.5	3.37
RNA-seq	terrestrial	6.6	1.96
RNA-seq	terrestrial	6.85	1.64
SEM	control	12.4	9.28
SEM	terrestrial	10.3	5.05
HE	terrestrial	6	1.32
HE	terrestrial	12.5	9.32
HE	terrestrial	10.3	5.68
HE	control	9.1	3.88
HE	control	12.1	10.62
HE	control	10.9	10.45
HE	hypercarbia	9.9	4.83
HE	hypercarbia	10.5	5.87
HE	hypercarbia	14.1	13.82
HE	hypercarbia	11.1	6.8
IHC	control	10.2	5.91	α-Tubulin	Calretinin
IHC	control	10	5.16	α-Tubulin	Calretinin
IHC	control	10.2	5.95	α-Tubulin
IHC	control	9.9	4.67	α-Tubulin
IHC	control	10.4	5.78	α-Tubulin
IHC	control	16.7	25.07	α-Tubulin
IHC	terrestrial	10.3	5.68	α-Tubulin	Calretinin
IHC	terrestrial	12.5	9.32	α-Tubulin
IHC	terrestrial	10.7	4.47	α-Tubulin
IHC	terrestrial	10.5	5.27	α-Tubulin
IHC	hypercarbia	12.5	11.08	α-Tubulin	Calretinin
IHC	hypercarbia	9.9	4.83	α-Tubulin
IHC	hypercarbia	10.5	5.87	α-Tubulin
IHC	hypercarbia	10	4.83	α-Tubulin
IHC	reintroduce(terrestrial)	10.3	5.61	α-Tubulin
IHC	reintroduce(terrestrial)	10	4.43	α-Tubulin
IHC	reintroduce(terrestrial)	12.9	10.38	α-Tubulin
IHC	reintroduce(hypercarbia)	13.2	12.71	α-Tubulin
IHC	reintroduce(hypercarbia)	10.9	7.23	α-Tubulin
IHC	reintroduce(hypercarbia)	12.2	8.51	α-Tubulin
IHC	reintroduce(hypercarbia)	12	9.16	α-Tubulin
